# MECOM permits pancreatic acinar cell dedifferentiation avoiding cell death under stress conditions

**DOI:** 10.1101/2020.08.21.260539

**Authors:** Elyne Backx, Elke Wauters, Jonathan Baldan, Mathias Van Bulck, Ellis Michiels, Yves Heremans, Diedert Luc De Paep, Mineo Kurokawa, Susumu Goyama, Luc Bouwens, Patrick Jacquemin, Isabelle Houbracken, Ilse Rooman

## Abstract

Maintenance of the pancreatic acinar cell phenotype suppresses tumor formation. Hence, repetitive acute or chronic pancreatitis, stress conditions in which the acinar cells dedifferentiate, predispose for cancer formation in the pancreas. Dedifferentiated acinar cells acquire a large panel of duct cell-specific markers. However, it remains unclear to what extent dedifferentiated acini differ from native duct cells and which genes are uniquely regulating acinar cell dedifferentiation. Moreover, most studies have been performed in mice since the availability of human cells is scarce.

Here, we applied a non-genetic lineage tracing method of human pancreatic exocrine acinar and duct cells that allowed cell-type-specific gene expression profiling by RNA sequencing. Subsequent to this discovery analysis, one transcription factor that was unique for dedifferentiated acinar cells was functionally characterized.

RNA sequencing analysis showed that human dedifferentiated acinar cells expressed genes in ‘Pathways of cancer’ with prominence of *MECOM (EVI-1), a* transcription factor that was not expressed by duct cells. During mouse embryonic development, pre-acinar cells also transiently expressed MECOM and in the adult mouse pancreas, MECOM was re-expressed when mice were subjected to acute and chronic pancreatitis, conditions in which acinar cells dedifferentiate. In human cells and in mice, MECOM expression correlated with and was directly regulated by SOX9. Mouse acinar cells that, by genetic manipulation, lose the ability to upregulate MECOM showed impaired cell adhesion, more prominent acinar cell death and suppressed acinar cell dedifferentiation by limited ERK signaling.

In conclusion, we transcriptionally profiled the two major human pancreatic exocrine cell types, acinar and duct cells, during experimental stress conditions. We provide insights that in dedifferentiated acinar cells, cancer pathways are upregulated in which MECOM is a critical regulator that suppresses acinar cell death by permitting cellular dedifferentiation.
