## Supplementary Table 2 for "MECOM permits pancreatic acinar cell dedifferentiation avoiding cell death under stress conditions"

### Sheet: Fold change ≤ -2, adj. P≤0,01
Ensembl	Gene name	baseMean	Log2FoldChange	Padj.		Pathway	Padj.
ENSMUSG00000057895	Zfp105	121.382	-10.2724	2.06273e-14		Focal adhesion	7.35042e-06
ENSMUSG00000030342	Cd9	112.324	-10.16	1.21555e-13		ECM-receptor interaction	0.000976667
ENSMUSG00000030209	Grin2b	112.253	-10.1586	6.44457e-14		PI3K-Akt signaling pathway	0.00205884
ENSMUSG00000033998	Kcnk1	51.6078	-9.03887	5.24448e-10		Pathways in cancer	0.00260857
ENSMUSG00000027562	Car2	47.7924	-8.92595	3.06393e-09		cAMP signaling pathway	0.00309824
ENSMUSG00000047342	Zfp286	45.429	-8.85499	2.47147e-10		Protein digestion and absorption	0.00373996
ENSMUSG00000000184	Ccnd2	36.6104	-8.54036	8.533e-09		Regulation of actin cytoskeleton	0.00502449
ENSMUSG00000044707	Ccnjl	31.6537	-8.33316	4.9441e-09		Small cell lung cancer	0.0115781
ENSMUSG00000103991	Gm38031	56.094	-8.19148	8.58287e-09		Renin secretion	0.0215712
ENSMUSG00000026586	Prrx1	23.6716	-7.91136	6.46437e-07		Pancreatic secretion	0.0231007
ENSMUSG00000106799	Gm20756	21.0011	-7.74111	6.22604e-07		AGE-RAGE signaling pathway in diabetic complications	0.0231007
ENSMUSG00000000031	H19	4022.28	-7.44667	1.97474e-12		Calcium signaling pathway	0.0357539
ENSMUSG00000024538	Ppic	16.9648	-7.43346	2.16234e-06		Hypertrophic cardiomyopathy (HCM)	0.0357539
ENSMUSG00000031079	Zfp300	15.7822	-7.32878	3.80026e-06		Dilated cardiomyopathy	0.0413218
ENSMUSG00000048217	Nags	15.3421	-7.28642	4.93329e-06
ENSMUSG00000079627	Rhox2h	13.9091	-7.14945	1.2853e-05
ENSMUSG00000047586	Nccrp1	25.3905	-7.04292	8.8788e-06
ENSMUSG00000027204	Fbn1	45.7509	-6.9943	3.85516e-07
ENSMUSG00000021604	Irx4	24.1103	-6.96763	0.00815179
ENSMUSG00000026141	Col19a1	44.5311	-6.96065	6.7956e-07
ENSMUSG00000049307	Fut4	23.9175	-6.95827	5.78413e-06
ENSMUSG00000052430	Bmpr1b	12.0178	-6.9379	3.72174e-05
ENSMUSG00000022489	Pde1b	11.9998	-6.93448	1.98291e-05
ENSMUSG00000054737	Zfp182	87.469	-6.93036	1.09324e-15
ENSMUSG00000038984	Tspyl5	11.6182	-6.88839	5.53028e-05
ENSMUSG00000031925	Maml2	40.4804	-6.82002	4.6042e-07
ENSMUSG00000020911	Krt19	21.4255	-6.79874	2.2425e-05
ENSMUSG00000073209	Klf14	138.37	-6.78451	2.42162e-07
ENSMUSG00000016087	Fli1	9.2021	-6.54678	0.00114994
ENSMUSG00000054626	Xlr	182.585	-6.52295	2.98703e-21
ENSMUSG00000045658	Pid1	8.96557	-6.51161	0.00209012
ENSMUSG00000003657	Calb2	8.79902	-6.48635	0.000167949
ENSMUSG00000018819	Lsp1	8.47778	-6.43293	0.000222681
ENSMUSG00000030519	Apba2	8.36987	-6.41346	0.000384961
ENSMUSG00000046572	Zfp518b	8.13987	-6.37654	0.000861247
ENSMUSG00000038679	Trps1	7.80209	-6.31103	0.000387096
ENSMUSG00000050840	Cdh20	558.342	-6.28875	6.91199e-05
ENSMUSG00000070822	Zscan18	7.53887	-6.26393	0.000467217
ENSMUSG00000036790	Slitrk2	7.54314	-6.26122	0.000521919
ENSMUSG00000031758	Cdyl2	7.39797	-6.23634	0.000715623
ENSMUSG00000073421	H2-Ab1	7.40703	-6.23526	0.00150037
ENSMUSG00000031616	Ednra	7.31008	-6.2176	0.000549111
ENSMUSG00000045877	4933415A04Rik	7.28326	-6.21623	0.000749972
ENSMUSG00000031538	Plat	14.425	-6.2161	0.000428969
ENSMUSG00000040613	Apobec1	14.1322	-6.18744	0.000275746
ENSMUSG00000073968	Trim68	7.0618	-6.16993	0.000808052
ENSMUSG00000045333	Zfp423	7.06831	-6.16802	0.0016155
ENSMUSG00000039349	C130074G19Rik	7.01647	-6.15806	0.00084388
ENSMUSG00000092624	Gm3654	13.5778	-6.13193	0.000230238
ENSMUSG00000067377	Tspan6	62.2673	-6.11152	5.47473e-14
ENSMUSG00000021469	Msx2	13.2199	-6.095	0.000321754
ENSMUSG00000070529	Wfdc10	13.1283	-6.08257	0.000289221
ENSMUSG00000031273	Col4a6	12.8597	-6.04761	0.00111949
ENSMUSG00000020264	Slc36a2	6.48415	-6.04588	0.00153144
ENSMUSG00000067860	Zic3	12.3155	-5.98912	0.000571687
ENSMUSG00000090667	Gm765	6.22549	-5.98582	0.0015211
ENSMUSG00000016458	Wt1	12.2277	-5.98005	0.00053339
ENSMUSG00000107881	RP23-380L19.3	55.5465	-5.94014	3.28927e-13
ENSMUSG00000048485	Zbtb8b	6.02404	-5.93589	0.00304733
ENSMUSG00000095115	Itpripl2	267.177	-5.93426	1.28436e-06
ENSMUSG00000106524	Gm42706	5.82673	-5.89283	0.00236198
ENSMUSG00000012428	Steap4	41.4766	-5.83631	4.75922e-08
ENSMUSG00000029759	Pon3	41.2774	-5.83132	2.70529e-10
ENSMUSG00000035493	Tgfbi	162.075	-5.82613	0.0053602
ENSMUSG00000027962	Vcam1	20.3188	-5.81088	0.000527207
ENSMUSG00000021702	Thbs4	202.387	-5.80851	1.45418e-36
ENSMUSG00000022469	Rapgef3	19.4174	-5.74511	0.000121087
ENSMUSG00000018211	Wfdc15b	5.26177	-5.74413	0.00366749
ENSMUSG00000031502	Col4a1	2900.65	-5.73952	3.03141e-10
ENSMUSG00000011463	Cpb1	225.019	-5.70427	2.03633e-05
ENSMUSG00000037852	Cpe	301.14	-5.67258	0.00955644
ENSMUSG00000100009	Gm7967	82.137	-5.6559	4.95437e-15
ENSMUSG00000066721	Zfp575	4.94307	-5.65428	0.00562111
ENSMUSG00000035189	Ano4	17.1569	-5.56502	0.000375937
ENSMUSG00000039323	Igfbp2	25.7207	-5.55947	2.72032e-06
ENSMUSG00000031503	Col4a2	972.302	-5.5537	7.27531e-07
ENSMUSG00000027955	Fam198b	17.0273	-5.55136	0.000208937
ENSMUSG00000028469	Npr2	58.6454	-5.53215	1.33068e-13
ENSMUSG00000046532	Ar	83.2044	-5.51656	6.15817e-19
ENSMUSG00000053279	Aldh1a1	1187.53	-5.41258	0.000231441
ENSMUSG00000066842	Hmcn1	511.203	-5.40326	6.53888e-06
ENSMUSG00000063628	Gm7665	15.3795	-5.4	0.000191315
ENSMUSG00000023959	Clic5	15.0804	-5.37318	0.000276064
ENSMUSG00000029581	Fscn1	368.96	-5.31881	3.48514e-30
ENSMUSG00000024063	Lbh	7.6533	-5.28829	0.00430335
ENSMUSG00000021457	Syk	7.58861	-5.27688	0.00434562
ENSMUSG00000039539	Sgcz	7.46789	-5.25278	0.00705393
ENSMUSG00000023064	Sncg	13.7827	-5.23858	0.00274742
ENSMUSG00000033032	Afap1l1	26.2544	-5.16395	6.44125e-06
ENSMUSG00000068699	Flnc	76.7654	-5.13483	1.54844e-10
ENSMUSG00000038305	Spats2l	151.706	-5.11466	6.78364e-23
ENSMUSG00000050345	4930486L24Rik	18.2111	-5.05317	0.000137049
ENSMUSG00000022665	Ccdc80	17.8954	-5.02509	3.07317e-05
ENSMUSG00000036617	Etl4	71.1877	-5.01699	1.44322e-17
ENSMUSG00000001131	Timp1	41.3786	-5.01078	7.39676e-12
ENSMUSG00000042757	Tmem108	40.8869	-4.99625	1.27601e-10
ENSMUSG00000031137	Fgf13	17.3121	-4.97338	6.91968e-05
ENSMUSG00000016349	Eef1a2	39.5025	-4.94351	2.81684e-07
ENSMUSG00000030772	Dkk3	16.9104	-4.94156	5.48523e-05
ENSMUSG00000021846	Peli2	207.117	-4.92607	7.48421e-36
ENSMUSG00000028195	Cyr61	38.9658	-4.92244	0.00789445
ENSMUSG00000029761	Cald1	509.462	-4.91872	8.86879e-24
ENSMUSG00000035458	Tnni3	360.895	-4.91335	0.00214516
ENSMUSG00000024747	Aldh1a7	33.1172	-4.91014	1.11136e-07
ENSMUSG00000029121	Crmp1	27.3622	-4.90038	8.32568e-05
ENSMUSG00000039115	Itga9	322.684	-4.90024	3.20181e-26
ENSMUSG00000033910	Gucy1a3	65.5021	-4.89743	0.00215732
ENSMUSG00000004359	Spic	10.8962	-4.89091	0.00174144
ENSMUSG00000030670	Cyp2r1	16.2582	-4.87802	0.000191729
ENSMUSG00000030246	Ldhb	62.7467	-4.82419	2.42345e-13
ENSMUSG00000048402	Gli2	15.3094	-4.792	0.000128064
ENSMUSG00000044033	Ccdc141	91.3314	-4.78099	3.46073e-19
ENSMUSG00000041020	Map7d2	25.0332	-4.76541	9.81126e-07
ENSMUSG00000032092	Mpzl2	9.99813	-4.76488	0.00301596
ENSMUSG00000031170	Slc38a5	159.182	-4.75251	3.34207e-21
ENSMUSG00000047996	Prrg1	34.4982	-4.74242	4.82974e-08
ENSMUSG00000006313	Upk1a	338.623	-4.65187	7.90975e-24
ENSMUSG00000006777	Krt23	9.27867	-4.6429	0.00717426
ENSMUSG00000057836	Xlr3a	113.841	-4.61995	0.00259593
ENSMUSG00000044827	Tlr1	8.98575	-4.60051	0.00536508
ENSMUSG00000038624	Nepn	1051.52	-4.58355	0.000222834
ENSMUSG00000038855	Itpkb	112.968	-4.55222	1.33068e-13
ENSMUSG00000002266	Zim1	588.139	-4.52099	5.19653e-31
ENSMUSG00000036553	Sh3tc1	20.9768	-4.49999	3.75227e-06
ENSMUSG00000037035	Inhbb	46.0535	-4.4927	1.29992e-09
ENSMUSG00000015484	Fam163a	20.8687	-4.48893	0.000123629
ENSMUSG00000027316	Gfra4	12.4008	-4.48024	0.00105092
ENSMUSG00000028358	Zfp618	368.421	-4.40618	1.92147e-18
ENSMUSG00000022816	Fstl1	2811.56	-4.38873	1.26226e-07
ENSMUSG00000023913	Pla2g7	11.6914	-4.38542	0.00116542
ENSMUSG00000103060	Gm36969	19.0185	-4.35059	5.09154e-05
ENSMUSG00000047759	Hs3st3a1	18.7448	-4.32648	1.27937e-05
ENSMUSG00000030074	Gxylt2	14.4416	-4.28033	0.00580138
ENSMUSG00000054764	Mtnr1a	10.6143	-4.24673	0.00337184
ENSMUSG00000006205	Htra1	38.7155	-4.2387	3.30049e-08
ENSMUSG00000026249	Serpine2	2539.39	-4.22057	1.14065e-39
ENSMUSG00000074457	S100a16	44.8738	-4.21071	1.54779e-09
ENSMUSG00000072941	Sod3	48.1464	-4.20644	1.51393e-06
ENSMUSG00000030838	Ush1c	10.3392	-4.19845	0.0019472
ENSMUSG00000031274	Col4a5	172.518	-4.18343	0.000961944
ENSMUSG00000054702	Ap1s3	16.6831	-4.14644	0.000885138
ENSMUSG00000071317	Bves	42.8824	-4.14413	7.72753e-07
ENSMUSG00000036256	Igfbp7	98.394	-4.13231	0.00295877
ENSMUSG00000030849	Fgfr2	969.381	-4.11997	4.26262e-05
ENSMUSG00000037999	Arap2	77.9298	-4.11123	7.26222e-14
ENSMUSG00000021768	Dusp13	19.3888	-4.10123	0.00679626
ENSMUSG00000108763	RP23-198F11.3	12.747	-4.08425	0.000809367
ENSMUSG00000029320	1700016H13Rik	9.3991	-4.05849	0.00589297
ENSMUSG00000085936	2610307P16Rik	63.9431	-4.0205	2.7913e-09
ENSMUSG00000101543	Gm18352	46.104	-4.01915	8.88514e-09
ENSMUSG00000052951	C130021I20Rik	21.2357	-4.00231	2.99577e-05
ENSMUSG00000036815	Dpp10	263.459	-3.97933	3.03935e-05
ENSMUSG00000055322	Tns1	316.718	-3.97377	8.10555e-18
ENSMUSG00000047867	Gimap6	14.7001	-3.95551	0.00395201
ENSMUSG00000048779	P2ry6	8.71224	-3.94094	0.00746119
ENSMUSG00000027375	Mal	23.0049	-3.9358	0.000138947
ENSMUSG00000097796	Gm16702	40.5625	-3.93215	1.41215e-10
ENSMUSG00000054169	Ceacam10	17.358	-3.93016	3.72299e-05
ENSMUSG00000102940	Gm37551	14.3279	-3.92644	0.000833315
ENSMUSG00000059854	Hydin	11.3083	-3.89746	0.00399143
ENSMUSG00000083282	Ctsf	126.481	-3.89177	6.91542e-19
ENSMUSG00000013921	Clip3	140.126	-3.88834	1.92015e-14
ENSMUSG00000070291	Ddx43	13.9293	-3.87688	0.00158512
ENSMUSG00000092312	Zfp419	11.1134	-3.87382	0.00376647
ENSMUSG00000033788	Dysf	22.106	-3.86996	0.00076754
ENSMUSG00000030443	Zfp583	57.9006	-3.85324	1.92556e-09
ENSMUSG00000031327	Chic1	70.8358	-3.84928	2.59626e-09
ENSMUSG00000105762	Gm43605	8.10771	-3.82735	0.00951598
ENSMUSG00000027907	S100a11	106.011	-3.79867	3.46073e-19
ENSMUSG00000096981	Gm16845	137.99	-3.77256	5.05904e-14
ENSMUSG00000032565	Nudt16	10.2573	-3.74829	0.00456825
ENSMUSG00000027750	Postn	25.0126	-3.70765	0.00195987
ENSMUSG00000058297	Spock2	72.9722	-3.6722	1.44736e-08
ENSMUSG00000009734	Pou6f2	16.9398	-3.65801	0.000640284
ENSMUSG00000054446	Cpa1	50582.3	-3.64456	2.72432e-25
ENSMUSG00000036687	Tmem184a	178.824	-3.6411	2.02569e-14
ENSMUSG00000056481	Cd248	26.1008	-3.63102	0.000359516
ENSMUSG00000032717	Mdfi	25.8905	-3.61884	4.82769e-06
ENSMUSG00000037254	Itih2	44.8511	-3.61698	4.29029e-11
ENSMUSG00000020695	Mrc2	18.8264	-3.61444	0.000191089
ENSMUSG00000034463	Scara3	134.455	-3.61301	6.56679e-23
ENSMUSG00000029084	Cd38	90.6881	-3.56873	0.00783505
ENSMUSG00000034520	Gjc1	128.239	-3.56674	6.27654e-13
ENSMUSG00000029321	Slc10a6	40.8878	-3.56113	8.13689e-07
ENSMUSG00000061758	Akr1b10	65.2877	-3.54832	2.97486e-12
ENSMUSG00000048120	Entpd1	67.4556	-3.54547	1.15251e-07
ENSMUSG00000000402	Egfl6	17.888	-3.53847	0.000214623
ENSMUSG00000026818	Cel	3164.74	-3.52588	0.0002468
ENSMUSG00000040170	Fmo2	263.719	-3.50464	1.40878e-27
ENSMUSG00000038227	Hoxa9	27.8252	-3.47478	0.00150046
ENSMUSG00000001566	Mnx1	316.394	-3.46583	0.000841345
ENSMUSG00000048583	Igf2	11989.2	-3.45911	7.28014e-15
ENSMUSG00000030064	Frmd4b	44.2544	-3.44408	2.81657e-05
ENSMUSG00000015568	Lpl	232.017	-3.44322	1.141e-14
ENSMUSG00000064125	Prr36	16.8421	-3.44079	0.000306653
ENSMUSG00000031216	Stard8	73.1525	-3.43533	8.77576e-08
ENSMUSG00000021087	Rtn1	54.2908	-3.42992	2.70285e-09
ENSMUSG00000057143	Trim12c	10.4179	-3.42899	0.00864638
ENSMUSG00000028785	Hpca	26.9555	-3.42227	0.00179117
ENSMUSG00000034457	Eda2r	65.7734	-3.41086	3.34396e-06
ENSMUSG00000027356	Fermt1	12.3435	-3.4093	0.0041443
ENSMUSG00000051599	Pcdhb2	175.016	-3.39231	5.84987e-14
ENSMUSG00000034205	Loxl2	79.3712	-3.39092	8.18466e-06
ENSMUSG00000022270	Fam134b	32.912	-3.38488	0.00408108
ENSMUSG00000022429	Dmc1	84.2522	-3.36624	1.41813e-13
ENSMUSG00000033590	Myo5c	1696.39	-3.34683	2.1684e-18
ENSMUSG00000001827	Folr1	41.6023	-3.34622	3.85751e-05
ENSMUSG00000042351	Grap2	27.7419	-3.33669	4.39447e-05
ENSMUSG00000031886	Ces2e	23.3298	-3.32491	0.008352
ENSMUSG00000010080	Epn3	79.6772	-3.31427	2.44091e-08
ENSMUSG00000030307	Slc6a11	59.5672	-3.30557	4.11556e-05
ENSMUSG00000034330	Plcg2	74.2346	-3.29215	3.51976e-06
ENSMUSG00000046402	Rbp1	49.7273	-3.2849	2.77116e-11
ENSMUSG00000027887	Sypl2	77.0175	-3.25975	3.54478e-12
ENSMUSG00000030761	Myo7a	96.1469	-3.23398	4.68544e-14
ENSMUSG00000024347	Psd2	253.668	-3.23157	7.46855e-10
ENSMUSG00000038146	Notch3	38.0394	-3.21279	0.00291543
ENSMUSG00000031673	Cdh11	165.915	-3.21088	5.23936e-17
ENSMUSG00000045498	Pcdhb3	105.356	-3.2085	6.73247e-14
ENSMUSG00000020601	Trib2	385.666	-3.2034	1.41739e-09
ENSMUSG00000036242	3632451O06Rik	14.3355	-3.19179	0.00705272
ENSMUSG00000100349	Gm28188	12.5376	-3.18818	0.00670011
ENSMUSG00000016763	Scube1	14.3148	-3.18435	0.00137792
ENSMUSG00000032875	Arhgef17	830.374	-3.17869	0.000455985
ENSMUSG00000064179	Tnnt1	69.5456	-3.17568	6.46375e-13
ENSMUSG00000040690	Col16a1	15.9583	-3.17324	0.00464611
ENSMUSG00000073535	Gm5532	15.8085	-3.15455	0.00482145
ENSMUSG00000057098	Ebf1	644.52	-3.11313	2.03148e-16
ENSMUSG00000068452	Duox2	11.9484	-3.11283	0.00857045
ENSMUSG00000105622	Gm42615	10.2916	-3.11089	0.00853824
ENSMUSG00000045573	Penk	4893.31	-3.1099	0.00155097
ENSMUSG00000084897	Gm14226	20.5093	-3.10462	0.000563474
ENSMUSG00000032017	Grik4	86.326	-3.07299	8.72187e-06
ENSMUSG00000071633	Gm4952	11.7421	-3.06964	0.00536344
ENSMUSG00000026604	Ptpn14	442.87	-3.06034	0.00245519
ENSMUSG00000021448	Shc3	37.5093	-3.03985	2.05095e-05
ENSMUSG00000039154	Shd	47.8656	-3.00086	2.97995e-07
ENSMUSG00000038668	Lpar1	47.7638	-2.99734	3.75093e-06
ENSMUSG00000022221	Ripk3	181.588	-2.99117	4.8521e-07
ENSMUSG00000029765	Plxna4	641.848	-2.98904	2.56997e-20
ENSMUSG00000071553	Cpa2	1096.11	-2.98837	4.18522e-11
ENSMUSG00000099375	Gm28187	309.058	-2.98606	3.39968e-12
ENSMUSG00000010066	Cacna2d2	588.548	-2.98257	4.60633e-18
ENSMUSG00000051242	Pcdhb9	12.5981	-2.97927	0.00837812
ENSMUSG00000030310	Slc6a1	14.1234	-2.97506	0.00446531
ENSMUSG00000066113	Adamtsl1	113.3	-2.97294	4.58116e-17
ENSMUSG00000041782	Lad1	34.1523	-2.95767	1.15047e-05
ENSMUSG00000000440	Pparg	32.8546	-2.95756	2.26549e-05
ENSMUSG00000033542	Arhgef5	51.2383	-2.94987	7.68832e-06
ENSMUSG00000009394	Syn2	40.2659	-2.94911	1.64631e-07
ENSMUSG00000067925	Cxx1a	33.6156	-2.94071	0.0025817
ENSMUSG00000026837	Col5a1	89.7641	-2.93185	2.70864e-05
ENSMUSG00000032348	Gsta4	342.342	-2.90456	1.56354e-11
ENSMUSG00000031995	St14	15.014	-2.89546	0.00318635
ENSMUSG00000041216	Clvs1	15.033	-2.895	0.00249141
ENSMUSG00000041592	Sdk2	32.7391	-2.88296	0.00946934
ENSMUSG00000070605	Gm13251	32.6783	-2.87907	2.6075e-06
ENSMUSG00000098176	Ccdc166	43.1238	-2.8787	1.95444e-07
ENSMUSG00000047344	Lancl3	31.0692	-2.87372	0.000191089
ENSMUSG00000045613	Chrm2	105.034	-2.87318	3.43623e-08
ENSMUSG00000034164	Emid1	29.3958	-2.86712	0.000210331
ENSMUSG00000018865	Sult4a1	25.0935	-2.8654	7.84805e-05
ENSMUSG00000085784	Gm12158	18.9087	-2.85133	0.00176203
ENSMUSG00000024164	C3	41.8621	-2.84397	0.00224904
ENSMUSG00000031880	Rrad	23.1008	-2.83787	0.000721445
ENSMUSG00000032313	AI118078	52.244	-2.83656	2.89431e-05
ENSMUSG00000074207	Adh1	160.936	-2.82987	1.32979e-09
ENSMUSG00000018126	Baiap2l2	17.2145	-2.81497	0.00138218
ENSMUSG00000045730	Adrb2	15.6157	-2.81299	0.00841138
ENSMUSG00000036019	Tmtc2	349.776	-2.81244	2.70424e-16
ENSMUSG00000028782	Adgrb2	21.4095	-2.80943	0.000208937
ENSMUSG00000037406	Htra4	17.0085	-2.80885	0.00234363
ENSMUSG00000067818	Myl9	75.0516	-2.79036	2.7538e-07
ENSMUSG00000045326	Fndc7	19.6061	-2.78265	0.00622557
ENSMUSG00000032714	Syde1	143.277	-2.77306	1.60751e-12
ENSMUSG00000001555	Fkbp10	13.8952	-2.77249	0.00460286
ENSMUSG00000030000	Add2	16.6473	-2.76928	0.00650445
ENSMUSG00000022623	Shank3	24.6277	-2.74239	0.00061706
ENSMUSG00000055026	Gabrg3	44.9898	-2.74237	1.9156e-05
ENSMUSG00000015533	Itga2	130.505	-2.74123	2.31556e-06
ENSMUSG00000025964	Adam23	170.045	-2.73216	1.16185e-06
ENSMUSG00000028476	Reck	17.6451	-2.73028	0.00180457
ENSMUSG00000039942	Ptger4	230.437	-2.72738	2.92334e-12
ENSMUSG00000034227	Foxj1	26.7715	-2.70993	6.07471e-05
ENSMUSG00000026692	Fmo4	93.5153	-2.70486	8.67397e-09
ENSMUSG00000032470	Mras	59.4043	-2.68473	1.21782e-09
ENSMUSG00000026227	2810459M11Rik	39.0279	-2.67268	0.00361213
ENSMUSG00000001583	Tnk1	31.2259	-2.6667	0.00149295
ENSMUSG00000034127	Tspan8	102.204	-2.65021	2.57663e-05
ENSMUSG00000002980	Bcam	537.659	-2.63522	2.37596e-11
ENSMUSG00000045589	Frrs1l	15.4436	-2.63428	0.00671691
ENSMUSG00000019368	Sec14l4	116.33	-2.63313	5.45112e-08
ENSMUSG00000096586	Gm22918	39.8785	-2.60353	0.00754454
ENSMUSG00000030088	Aldh1l1	37.4172	-2.58538	5.49326e-05
ENSMUSG00000025993	Slc40a1	181.039	-2.57888	1.2955e-08
ENSMUSG00000022949	Clic6	28.1936	-2.57213	0.00290647
ENSMUSG00000043300	B3galnt1	77.3819	-2.57136	5.83415e-06
ENSMUSG00000001672	Marveld3	61.1307	-2.56358	0.000140498
ENSMUSG00000012819	Cdh23	94.8017	-2.5541	4.71089e-06
ENSMUSG00000020589	Fam49a	29.3754	-2.55386	0.000720124
ENSMUSG00000022912	Pros1	35.0366	-2.53948	0.000648976
ENSMUSG00000021256	Vash1	66.3243	-2.53308	9.90617e-07
ENSMUSG00000040569	Slc26a7	447.326	-2.51868	6.19397e-06
ENSMUSG00000063919	Srrm4	42.6926	-2.51541	0.000793427
ENSMUSG00000033715	Akr1c14	68.6415	-2.51172	0.00121088
ENSMUSG00000003410	Elavl3	24.9546	-2.50663	0.00112765
ENSMUSG00000063687	Pcdhb5	315.467	-2.49546	1.68125e-11
ENSMUSG00000035783	Acta2	35.3206	-2.4921	0.00359992
ENSMUSG00000029167	Ppargc1a	550.308	-2.46942	9.56559e-13
ENSMUSG00000030774	Pak1	287.531	-2.46743	1.404e-09
ENSMUSG00000033740	St18	611.195	-2.45422	4.58177e-11
ENSMUSG00000072966	Gprasp2	36.6069	-2.44887	0.000762504
ENSMUSG00000022894	Adamts5	252.258	-2.43771	1.7105e-06
ENSMUSG00000038242	Aox4	35.1608	-2.43668	0.00868374
ENSMUSG00000033579	Fa2h	27.3662	-2.43191	0.00145454
ENSMUSG00000074170	Plekhf1	100.184	-2.42916	1.18505e-07
ENSMUSG00000036928	Stag3	24.7783	-2.41977	0.000471078
ENSMUSG00000028545	Bend5	50.4361	-2.41745	0.000381444
ENSMUSG00000041372	B4galnt3	64.8998	-2.41611	0.000257374
ENSMUSG00000046058	Eid2	155.239	-2.41333	6.9932e-13
ENSMUSG00000038068	Rnf144b	57.6943	-2.39769	0.00013092
ENSMUSG00000028194	Ddah1	45.6881	-2.39297	3.67202e-05
ENSMUSG00000055313	Pgbd1	38.0151	-2.39293	0.000669107
ENSMUSG00000058019	Ces5a	56.4031	-2.38953	8.90657e-05
ENSMUSG00000043079	Synpo	71.9519	-2.38601	0.000356914
ENSMUSG00000059857	Ntng1	201.812	-2.36516	5.37039e-08
ENSMUSG00000018566	Slc2a4	64.9058	-2.3469	8.064e-07
ENSMUSG00000003411	Rab3b	40.9312	-2.34458	0.000113142
ENSMUSG00000029851	Tcaf2	38.8762	-2.33555	0.000188193
ENSMUSG00000038775	Vill	213.41	-2.33411	1.33068e-13
ENSMUSG00000067924	Cxx1b	45.7671	-2.32037	0.000187301
ENSMUSG00000027894	Slc6a17	26.4628	-2.31738	0.00471348
ENSMUSG00000049241	Hcar1	67.8063	-2.3102	1.07732e-08
ENSMUSG00000033066	Gas7	2138.42	-2.30786	1.39027e-09
ENSMUSG00000022947	Cbr3	33.0502	-2.2667	0.000249735
ENSMUSG00000020053	Igf1	2931.3	-2.26446	4.72139e-07
ENSMUSG00000024713	Pcsk5	33.9619	-2.26002	0.000265596
ENSMUSG00000000489	Pdgfb	31.8896	-2.25951	0.00622557
ENSMUSG00000031626	Sorbs2	279.022	-2.25604	0.000203348
ENSMUSG00000053166	Cdh22	478.776	-2.24743	9.76586e-11
ENSMUSG00000026335	Pam	3633.49	-2.23237	1.95444e-07
ENSMUSG00000030255	Sspn	144.37	-2.22068	7.99466e-08
ENSMUSG00000049775	Tmsb4x	5224.05	-2.21816	2.89665e-10
ENSMUSG00000000555	Itga5	333.542	-2.21181	7.01556e-14
ENSMUSG00000040205	Cuzd1	148.351	-2.20259	0.000609942
ENSMUSG00000033721	Vav3	224.548	-2.19662	4.42615e-09
ENSMUSG00000033152	Podxl2	120.865	-2.19046	0.000167949
ENSMUSG00000022206	Npr3	87.5574	-2.18611	0.000403856
ENSMUSG00000009628	Tex15	28.5669	-2.1831	0.00229277
ENSMUSG00000087014	Gm16364	44.9571	-2.17315	0.000995547
ENSMUSG00000086596	Susd5	28.2032	-2.17133	0.00719349
ENSMUSG00000020811	Wscd1	332.027	-2.16974	4.36002e-05
ENSMUSG00000039377	Hlx	167.674	-2.16493	4.26052e-10
ENSMUSG00000062526	Mppe1	43.6523	-2.16441	0.000850198
ENSMUSG00000078238	Gm12854	42.8401	-2.16397	3.22926e-05
ENSMUSG00000096956	Snhg18	102.85	-2.15958	2.40867e-05
ENSMUSG00000013076	Amotl1	790.885	-2.14931	6.17704e-06
ENSMUSG00000037709	Fam13a	539.807	-2.14907	1.72717e-10
ENSMUSG00000036862	Dchs1	107.325	-2.14736	0.00229545
ENSMUSG00000032487	Ptgs2	53.9976	-2.14548	0.000132859
ENSMUSG00000040543	Pitpnm3	62.4157	-2.14472	0.00838078
ENSMUSG00000020684	Rasl10b	67.3313	-2.14085	0.00257679
ENSMUSG00000051486	Pcdhb11	114.657	-2.13734	3.11105e-05
ENSMUSG00000038765	Lmx1b	32.6093	-2.13604	0.000334788
ENSMUSG00000041642	Kif21b	151.501	-2.13493	0.000850198
ENSMUSG00000052911	Lamb2	426.383	-2.12737	0.000141124
ENSMUSG00000034675	Dbn1	555.916	-2.09897	6.91727e-06
ENSMUSG00000054469	Lclat1	286.677	-2.08923	9.29405e-08
ENSMUSG00000031980	Agt	94.9148	-2.08922	0.000140498
ENSMUSG00000022304	Dpys	52.2173	-2.08147	0.00075063
ENSMUSG00000085282	Gm15663	33.2215	-2.07091	0.000515062
ENSMUSG00000025355	Mmp19	50.5342	-2.0683	0.00377095
ENSMUSG00000028776	Tinagl1	61.3439	-2.05792	0.000147614
ENSMUSG00000032744	Heyl	1059.61	-2.04897	9.21904e-07
ENSMUSG00000026463	Atp2b4	357.124	-2.04335	0.00016282
ENSMUSG00000028023	Pitx2	89.6466	-2.03978	0.00549286
ENSMUSG00000001986	Gria3	115.12	-2.03924	9.23727e-06
ENSMUSG00000026360	Rgs2	529.626	-2.03829	1.42474e-12
ENSMUSG00000042401	Crtac1	102.296	-2.03594	3.05842e-07
ENSMUSG00000032083	Apoa1	29.7694	-2.03362	0.00603388
ENSMUSG00000010660	Plcd1	54.0595	-2.02887	0.000744963
ENSMUSG00000022074	Tnfrsf10b	29.6748	-2.02585	0.00487308
ENSMUSG00000031255	Sytl4	78.2605	-2.022	4.48153e-05
ENSMUSG00000058952	Cfi	45.3134	-2.00974	0.00670011
ENSMUSG00000034382	AI661453	52.5629	-2.00846	0.000884308
ENSMUSG00000045136	Tubb2b	72.3783	-2.00442	3.98345e-06
ENSMUSG00000029838	Ptn	1639.07	-2.0034	1.42285e-09
